# Single cell expression and chromatin access of the *Toxoplasma gondii* lytic cycle identifies AP2XII-8 as an essential pivotal controller of a ribosome regulon

**DOI:** 10.1101/2023.10.06.561197

**Authors:** Jingjing Lou, Yasaman Rezvani, Argenis Arriojas, David Degras, Caroline D. Keroack, Manoj T. Duraisingh, Kourosh Zarringhalam, Marc-Jan Gubbels

**Author notes:** equal contribution / co-first authors (Jingjing Lou, Yasaman Rezvani). Department of Molecular Microbiology and Immunology, Brown University, Providence, RI, USA.

## Abstract

Sequential lytic cycles driven by cascading transcriptional waves underlie pathogenesis in the apicomplexan parasite *Toxoplasma gondii*. This parasite’s unique division by internal budding, short cell cycle, and jumbled up classically defined cell cycle stages have restrained in-depth transcriptional program analysis. Here, unbiased transcriptome and chromatin accessibility maps throughout the lytic cell cycle were established at the single cell level. Correlated pseudo-timeline assemblies of expression and chromatin profiles mapped transcriptional versus chromatin level transition points promoting the cell division cycle. Sequential clustering analysis identified putatively functionally related gene groups facilitating parasite division. Promoter DNA motif mapping revealed patterns of combinatorial regulation. Pseudo-time trajectory analysis revealed transcriptional bursts at different cell cycle points. The dominant burst in G1 was driven by transcription factor AP2XII-8, which engages TGCATGCG/A and TATAAGCCG motifs, and promoted the expression of a regulon encoding 40 ribosomal proteins. Overall, the study provides integrated, multi-level insights into apicomplexan transcriptional regulation.
