## Supplementary material for "Single cell expression and chromatin access of the *Toxoplasma gondii* lytic cycle identifies AP2XII-8 as an essential pivotal controller of a ribosome regulon": Table S1

### Sheet: scRNA-Seq
Sequencing and alignment results of scRNA-Seq data sets
data	Estimated # of Cells	Mean Reads per Cell	Median Genes per Cell	Number of reads	Valid Barcodes	Valid UMIs	Sequencing Saturation	Reads Mapped to Genome	Reads Mapped Confidently to Genome	Intergenic	Intronic	Exonic
scRNA seq (WT)	12735	6220	488	79206893	0.945	0.999	0.436	0.505	0.495	0.066	0.013	0.416
scRNA seq (AP2XII8 - KD)	8981	11678	738	104875632	0.967	0.999	0.651	0.662	0.642	0.082	0.02	0.54

### Sheet: scATAC-Seq 
Sequencing and alignment results of scATAC-Seq data set
data	Estimated # of Cells	Median high-quality fragments per cell	Fraction of high-quality fragments overlapping peaks	Mean raw reads pairs per cells	Fraction of high-quality fragments in cells	Fraction of transposition events in peaks in cells	Confidently mapped read pairs	fragments in nucleosome-free region	Fragments flanking a single nucleosome	Number of peaks	Fraction of genome in peaks	TSS enrichment score	Fraction of high-quality fragments overlapping TSS	Fraction of high-quality fragments overlapping peaks
scATAC seq	3506	2911	0.6	68669.8	0.599	0.545	0.534	0.549	0.339	5472	0.074	3.3	0.806	0.606

### Sheet: Cut&RUN
Sequencing and alignment rates
Sample	mapping rate
AP2XII-8_Ty_S4	0.3036
AP2XII-8_IgG1	0.2941
RH_IgG1	0.3158
RH_Ty	0.3321
RH_Negative	0.4424
