## Supplementary material for "Single cell expression and chromatin access of the *Toxoplasma gondii* lytic cycle identifies AP2XII-8 as an essential pivotal controller of a ribosome regulon": Table S6

### Sheet: Oligo
Primer ID	Primer Name	Lab ID	Use	Primer Sequence (5'→3')	Purpose Descriptions	Source
P1	AP2-8pU6	5230	CRISPR/Cas9	TCTGGTAAATGGGGATGTCAAGTTGCTGGCATGAGGACTGATGAGTTTTAGAGCTAGAAATAGCAAGTT	protospacer integration to generate pU6-AP2XII-8 plasmid (TGGT1_250800)	Eton Bioscience
P2	AP2-s	5231	Homologous recombination	CACCACACGTATCAGTTGCTGCAGGGGTGCTGGCAGCAAGCAAGGGCTCGGGCTC	to amplify the PCR repair cassette for 3' tagging of TgAP2XII-8	Eton Bioscience
P3	AP2XII-8_as_Ty	5338	Homologous recombination	TGAAGGGTGTCCAGTCAACTGTCCGAGAAAGCAAAGAGCACGCGCAGTAAAGAATTTAATCG	to amplify the PCR repair cassette for 3' tagging of TgAP2XII-8	Eton Bioscience
P4	SPAP2XII-8-new	5376	Diagnostic PCR	GCCGGTGTTTTCGGAGAACT	diagnostic PCR (PCR wt and PCR 5') (Figure S6)	Eton Bioscience
P5	ASPAP2XII-8	5234	Diagnostic PCR	CTACACAGATGTTTTCTCTGCG	diagnostic PCR (PCR wt and PCR 3') (Figure S6)	Eton Bioscience
P6	T2A_Seq_F	5324	Diagnostic PCR/Plasmid validation	AGGAACGCATCAAGGAAATC	diagnostic PCR (PCR 3') (Figure S6); mAID-5xTy/DHFR/OsTir1_N & mAID-5xTy/DHFR/OsTir1 verifications (Sanger sequencing)	Eton Bioscience
P7	5xTy_as_screen	5354	Diagnostic PCR	TATCTTACTTAAGTCCGCCACC	diagnostic PCR (PCR 5') (Figure S6)	Eton Bioscience
P8	Bacteria_mAID_s	5274	Gibson Assembly	TTTACTGCGCGTGCTCGGCGGCCGCCACCGC	obtain "mAID" from mAID-3xMyc-HXGPRT-CRISPRintegration plasmid to generate mAID-5xTy/DHFR/OsTir1_N	Integrated DNA Technologies
P9	Bacteria_mAID_as	5275	Gibson Assembly	TATGGACCTCGCTAGCCGAGCCTCCGCCACCAC	obtain "mAID" from mAID-3xMyc-HXGPRT-CRISPRintegration plasmid to generate mAID-5xTy/DHFR/OsTir1_N	Integrated DNA Technologies
P10	5xTy_3DHFR_s	5276	Gibson Assembly	GCTAGCGAGGTCCATACTAACCAGGATC	obtain "5xTy" from 5xTy synthetic DNA to generate mAID-5xTy/DHFR/OsTir1_N	Integrated DNA Technologies
P11	5xTy_3DHFR_as	5277	Gibson Assembly	CACGCATATGTTAATTAAGTGTCACTGTAGCCTGCCAG	obtain "5xTy" from 5xTy synthetic DNA to generate mAID-5xTy/DHFR/OsTir1_N	Integrated DNA Technologies
P12	5DHFR_s	5278	Gibson Assembly	ACTTAATTAACATATGCGTGACTTTCCCGCAA	obtain"DHFR 5’-UTR" from DHFR-tetO7Sag4 MyosinJ plasmid to generate mAID-5xTy/DHFR/OsTir1_N	Integrated DNA Technologies
P13	5DHFR_as	5279	Gibson Assembly	CTGCATTTTAGATCTCTTCCCAGACACGACAACGC	obtain"DHFR 5’-UTR" from DHFR-tetO7Sag4 MyosinJ plasmid to generate mAID-5xTy/DHFR/OsTir1_N	Integrated DNA Technologies
P14	DHFR-TS&T2A_s	5280	Gibson Assembly	GAAGAGATCTAAAATGCAGAAACCGGTGTGTCTGG	obtain "DHFR-TS/T2A" from DHFR_T2A_5xV5 plasmid to generate mAID-5xTy/DHFR/OsTir1_N	Integrated DNA Technologies
P15	DHFR-TS&T2A_as	5281	Gibson Assembly	AGGTCATAGGTCCAGGATTCTCCTCGAC	obtain "DHFR-TS/T2A" from DHFR_T2A_5xV5 plasmid to generate mAID-5xTy/DHFR/OsTir1_N	Integrated DNA Technologies
P16	OsTir1_s	5282	Gibson Assembly	CCTGGACCTATGACCTACTTCCCTGAGGAAGT	obtain "OsTir1" from Tir1/RH genomic DNA to generate mAID-5xTy/DHFR/OsTir1_N	Integrated DNA Technologies
P17	OsTir1_as	5283	Gibson Assembly	CCGGGTTACAGGATTTTGACAAAGTTTGGGGC	obtain "OsTir1" from Tir1/RH genomic DNA to generate mAID-5xTy/DHFR/OsTir1_N	Integrated DNA Technologies
P18	3HXGPRT_s	5284	Gibson Assembly	AAAATCCTGTAACCCGGGCATATGTAGAAAAGTTG	obtain "HXGPRT 3’-UTR" from mAID-3xMyc-HXGPRT-CRISPRintegration plasmid to generate mAID-5xTy/DHFR/OsTir1_N	Integrated DNA Technologies
P19	3HXGPRT_as	5285	Gibson Assembly	GAGCACGCGCAGTAAAGAATTTAAT	obtain "HXGPRT 3’-UTR" from mAID-3xMyc-HXGPRT-CRISPRintegration plasmid to generate mAID-5xTy/DHFR/OsTir1_N	Integrated DNA Technologies
P20	M13-F	2159	Plasmid validation	TGTAAAACGACGGCCAGT	plasmids mAID-5xTy/DHFR/OsTir1_N & mAID-5xTy/DHFR/OsTir1 verifications (Sanger Sequencing)	Eton Bioscience
P21	M13-R	2160	Plasmid validation	AACAGCTATGACCATG	plasmids mAID-5xTy/DHFR/OsTir1_N & mAID-5xTy/DHFR/OsTir1 verifications (Sanger Sequencing)	Eton Bioscience
P22	DHFR_3-UTR_F	5321	Plasmid validation	TAACATATGCGTGACTTTCCCG	mAID-5xTy/DHFR/OsTir1_N verification (PCR & Sanger sequencing); mAID-5xTy/DHFR/OsTir1 verification (Sanger sequencing)	Eton Bioscience
P23	T2A_DHFR _R	5322	Plasmid validation	CCGCATGTTAGCAGACTTCC	mAID-5xTy/DHFR/OsTir1_N verification (PCR & Sanger sequencing); mAID-5xTy/DHFR/OsTir1 verification (Sanger sequencing)	Eton Bioscience
P24	HX_Tir1_R	5323	Plasmid validation	ACATATGCCCGGGTTACAGG	mAID-5xTy/DHFR/OsTir1_N verification (PCR & Sanger sequencing)	Eton Bioscience
P25	DHFR_5’UTR_BglII_s	5339	Gibson Assembly	GTCGTGTCTGGGAAGAGATCTAA	fragment amplification from mAID-5xTy/DHFR/OsTir1_N plasmid to generate mAID-5xTy/DHFR/OsTir1	Integrated DNA Technologies
P26	DHFR_AvrII_as	5340	Gibson Assembly	TCCCCTAGGGACAGCCATCTCCATCTGGATT	fragment amplification from mAID-5xTy/DHFR/OsTir1_N plasmid to generate mAID-5xTy/DHFR/OsTir1	Integrated DNA Technologies
P27	AvrII_T2A_s	5341	Gibson Assembly	GCTGTCCCTAGGGGAGAGGGCAGAGGAAGTCTGCTAA	fragment amplification from mAID-5xTy/DHFR/OsTir1_N plasmid to generate mAID-5xTy/DHFR/OsTir1	Integrated DNA Technologies
P28	HXGPRT_3’UTR_backbone_as	5342	Gibson Assembly	CTCCACCGCGGTGGCGGCC	fragment amplification from mAID-5xTy/DHFR/OsTir1_N plasmid to generate mAID-5xTy/DHFR/OsTir1	Integrated DNA Technologies

### Sheet: Plasmid
Plasmid	Source	Identifier
ptub-YFPYFP(MCS)/sagCAT	Anderson-White et al., 2011	N/A
mAID-3xMyc-HXGPRT-CRISPRintegration	This paper	N/A
DHFR-tetO7Sag4 MyosinJ	Engelberg et al., 2022	N/A
DHFR_T2A_5xV5	Engelberg et al., 2022	N/A
pU6-universal plasmid	Addgene	Cat#52694
mAID-5xTy/DHFR/OsTir1_N	This paper	N/A
mAID-5xTy/DHFR/OsTir1	This paper	N/A
pU6-AP2XII-8	This paper	N/A

### Sheet: 5xTy Synthetic DNA
Synthetic 5xTy sequences (purple) fused to the DHFR 3'-UTR region (green) (Twist Bioscience)
cctaggGAGGTCCATACTAACCAGGATCCACTTGACGGCGAAGTTCACACCAATCAAGACCCGCTCGACGGAGAGGTGCA
CACAAACCAGGACCCTCTAGACGGAGAAGTCCATACGAACCAAGACCCCTTGGATGGGGAGGTTCACACCAATCAGGATC
CCCTGGATGGTGGCGGACTTAAGTAAGATATCGAGCTCTAACCTGCAGCCCACAGAAGCTGCCCGTCTCTCGTTTTCCTC
TCTTTTCGGAGGGATCAGGGAGAGTGCCTCGGGTCGGAGAGAGCTGACGAGGGGGTGCCAGAGACCCCTGTGTCCTTTAT
CGAAGAAAAGGGATGACTCTTCATGTGGCATTTCACACAGTCTCACCTCGCCTTGTTTTCTTTTTGTCAATCAGAACGAA
AGCGAGTTGCGGGTGACGCAGATGTGCGTGTATCCACTCGGAATGCGTTATCGTTCTGTATGCCGCTAGAGTGCTGGACT
GTTGCTGTCTGCCCACGACAGCAGACAACTTTCCTTCTATGCACTTGCAGGATGGTGCAGCGCAAACGACGGAGAGAAAG
GAGCACCCTCTCAGTTTCCCTACGATGTGCTGTCAGTTTCGACTCTTCACCGCGAACGATTGGCGATACGTCTCTGTTGA
CTTGTTAGGCTCCGACCACGAAGCTCCCTTAACTAGATAAGCCGCGACACCTAAGTGTACACCATTTGCAGATCGATAAT
CTGCGACCGCTGAATCCGTCCAGATCAGTAAAACCGCACCACCTAAGTGTAAACCTTGTTTAGGTCGATAAAATGCTACC
AACCCCCACCCACAATCGAGCCTTGAGCGTTTCTGCGCACGCGTTGGCCTACGTGACTTGCTGATGCCTGCCTCTGGCCA
TTCATGCCAGTCAGTGCGCATAAAAATGTGGACACAGTCGGTTGACAAGTGTTCTGGCAGGCTACAGTGACACCGCGGTG
GAGGGGGATCCACTAGCTAGTTCTAGAGCGGCCGC
