## Supplementary material for "Single cell expression and chromatin access of the *Toxoplasma gondii* lytic cycle identifies AP2XII-8 as an essential pivotal controller of a ribosome regulon": Table S7

### Sheet: Raw Count, avg, stdv, se
	Raw Counts											Percentage & Stats
	Parent RHΔKu80, -IAA 24 hrs	Rep #	1C0B	2C0B	2C2B				Total			Parent RHΔKu80, -IAA 24 hrs	Rep #	1C0B	2C0B	2C2B
					Small Buds	Middle Buds	Large Buds	Total 2C2B
		1	71	40	13	5	9	27	138				1	0.514493	0.289855	0.195652
		2	57	39	4	12	14	30	126				2	0.452381	0.309524	0.238095
		3	76	37	7	5	11	23	136				3	0.558824	0.272059	0.169118
													Mean	0.508566	0.290479	0.200955
													Standard Deviation	0.0534682	0.0187403	0.0347932
													Standard Error	0.0308699	0.0108197	0.0200879
	Parent RHΔKu80, +IAA 24 hrs	Rep #	1C0B	2C0B	2C2B				Total			Parent RHΔKu80, +IAA 24 hrs	Rep #	1C0B	2C0B	2C2B
					Small Buds	Middle Buds	Large Buds	Total 2C2B
		1	81	40	5	7	11	23	144				1	0.5625	0.277778	0.159722
		2	58	38	5	4	15	24	120				2	0.483333	0.316667	0.2
		3	68	29	3	8	4	15	112				3	0.607143	0.258929	0.133929
													Mean	0.550992	0.284458	0.16455
													Standard Deviation	0.0627019	0.029443	0.0332993
													Standard Error	0.0362009	0.0169989	0.0192253
	Parent RHΔKu80, -IAA 6 hrs & +IAA 18 hrs	Rep #	1C0B	2C0B	2C2B				Total			Parent RHΔKu80, -IAA 6 hrs & +IAA 18 hrs	Rep #	1C0B	2C0B	2C2B
					Small Buds	Middle Buds	Large Buds	Total 2C2B
		1	59	42	9	10	13	32	133				1	0.443609	0.315789	0.240602
		2	54	29	3	8	17	28	111				2	0.486486	0.261261	0.252252
		3	67	44	3	7	10	20	131				3	0.51145	0.335878	0.152672
													Mean	0.480515	0.30431	0.215175
													Standard Deviation	0.0343126	0.0386102	0.0544421
													Standard Error	0.0198104	0.0222916	0.0314322
	AP2XII-8-cKD, -IAA 24 hrs	Rep #	1C0B	2C0B	2C2B				Total			AP2XII-8-cKD, -IAA 24 hrs	Rep #	1C0B	2C0B	2C2B
					Small Buds	Middle Buds	Large Buds	Total 2C2B
		1	51	39	12	7	9	28	118				1	0.432203	0.330508	0.237288
		2	56	32	4	6	7	17	105				2	0.533333	0.304762	0.161905
		3	59	27	6	5	6	17	103				3	0.572816	0.262136	0.165049
													Mean	0.512784	0.299135	0.188081
													Standard Deviation	0.0725234	0.0345318	0.0426441
													Standard Error	0.0418714	0.0199369	0.0246206
	AP2XII-8-cKD, +IAA 24 hrs	Rep #	1C0B	2C0B	2C2B				Total			AP2XII-8-cKD, +IAA 24 hrs	Rep #	1C0B	2C0B	2C2B
					Small Buds	Middle Buds	Large Buds	Total 2C2B
		1	83	19	1	4	4	9	111				1	0.747748	0.171171	0.0810811
		2	83	21	1	3	6	10	114				2	0.72807	0.184211	0.0877193
		3	95	22	3	2	2	7	124				3	0.766129	0.177419	0.0564516
													Mean	0.747316	0.1776	0.075084
													Standard Deviation	0.0190331	0.00652156	0.0164739
													Standard Error	0.0109888	0.00376523	0.00951123
	AP2XII-8-cKD, -IAA 6 hrs & +IAA 18 hrs	Rep #	1C0B	2C0B	2C2B				Total			AP2XII-8-cKD, -IAA 6 hrs & +IAA 18 hrs	Rep #	1C0B	2C0B	2C2B
					Small Buds	Middle Buds	Large Buds	Total 2C2B
		1	74	24	5	4	7	16	114				1	0.649123	0.210526	0.140351
		2	107	39	3	7	8	18	164				2	0.652439	0.237805	0.109756
		3	104	42	3	8	5	16	162				3	0.641975	0.259259	0.0987654
													Mean	0.647846	0.235864	0.116291
													Standard Deviation	0.00534748	0.0244244	0.0215491
													Standard Error	0.00308737	0.0141014	0.0124414

### Sheet: Two-Sample z-test
	1C0B (z-test Summary)
	Object1	Object2	conf.low	conf.high	z-score	p-value	p-value.sig
	AP2XII-8-cKD, -IAA 24 hrs	AP2XII-8-cKD, +IAA 24 hrs	-0.319377	-0.149686	-5.4178	6.035e-08	***
	AP2XII-8-cKD, -IAA 24 hrs	AP2XII-8-cKD, -IAA 6 hrs & +IAA 18 hrs	-0.217351	-0.0527724	-3.2169	0.001296	**
	AP2XII-8-cKD, -IAA 24 hrs	Parent RHΔKu80, -IAA 24 hrs	-0.0977406	0.106177	0.081089	0.9354	ns
	AP2XII-8-cKD, -IAA 24 hrs	Parent RHΔKu80, +IAA 24 hrs	-0.146694	0.0702778	-0.69029	0.49	ns
	AP2XII-8-cKD, -IAA 24 hrs	Parent RHΔKu80, -IAA 6 hrs & +IAA 18 hrs	-0.0585194	0.123057	0.69663	0.486	ns
	AP2XII-8-cKD, +IAA 24 hrs	AP2XII-8-cKD, -IAA 6 hrs & +IAA 18 hrs	0.0770984	0.121841	8.7145	< 2.2E-16	***
	AP2XII-8-cKD, +IAA 24 hrs	Parent RHΔKu80, -IAA 24 hrs	0.174527	0.302973	7.2862	3.188e-13	***
	AP2XII-8-cKD, +IAA 24 hrs	Parent RHΔKu80, +IAA 24 hrs	0.122174	0.270473	5.1894	2.11e-07	***
	AP2XII-8-cKD, +IAA 24 hrs	Parent RHΔKu80, -IAA 6 hrs & +IAA 18 hrs	0.222399	0.311201	11.777	2.2e-16	***
	AP2XII-8-cKD, -IAA 6 hrs & +IAA 18 hrs	Parent RHΔKu80, -IAA 24 hrs	0.0784742	0.200086	4.4894	7.141e-06	***
	AP2XII-8-cKD, -IAA 6 hrs & +IAA 18 hrs	Parent RHΔKu80, +IAA 24 hrs	0.0256436	0.168064	2.6658	0.007681	*
	AP2XII-8-cKD, -IAA 6 hrs & +IAA 18 hrs	Parent RHΔKu80, -IAA 6 hrs & +IAA 18 hrs	0.128034	0.206627	8.3459	< 2.2E-16	***
	Parent RHΔKu80, -IAA 24 hrs	Parent RHΔKu80, +IAA 24 hrs	-0.135673	0.0508206	-0.89176	0.3725	ns
	Parent RHΔKu80, -IAA 24 hrs	Parent RHΔKu80, -IAA 6 hrs & +IAA 18 hrs	-0.0438405	0.0999414	0.76474	0.4444	ns
	Parent RHΔKu80, +IAA 24 hrs	Parent RHΔKu80, -IAA 6 hrs & +IAA 18 hrs	-0.0104049	0.151358	1.7078	0.08767	ns
	2C0B (z-test Summary)
	Object1	Object2	conf.low	conf.high	z-score	p-value	p-value.sig
	AP2XII-8-cKD, -IAA 24 hrs	AP2XII-8-cKD, +IAA 24 hrs	0.0817687	0.161302	5.9901	2.097e-09	***
	AP2XII-8-cKD, -IAA 24 hrs	AP2XII-8-cKD, -IAA 6 hrs & +IAA 18 hrs	0.0154098	0.111134	2.591	0.00957	*
	AP2XII-8-cKD, -IAA 24 hrs	Parent RHΔKu80, -IAA 24 hrs	-0.0358029	0.0531153	0.38161	0.7028	ns
	AP2XII-8-cKD, -IAA 24 hrs	Parent RHΔKu80, +IAA 24 hrs	-0.0366734	0.066029	0.56022	0.5753	ns
	AP2XII-8-cKD, -IAA 24 hrs	Parent RHΔKu80, -IAA 6 hrs & +IAA 18 hrs	-0.0637898	0.0534416	-0.17301	0.8626	ns
	AP2XII-8-cKD, +IAA 24 hrs	AP2XII-8-cKD, -IAA 6 hrs & +IAA 18 hrs	-0.0868697	-0.0296566	-3.9919	6.556e-05	***
	AP2XII-8-cKD, +IAA 24 hrs	Parent RHΔKu80, -IAA 24 hrs	-0.135332	-0.0904253	-9.8531	< 2.2E-16	***
	AP2XII-8-cKD, +IAA 24 hrs	Parent RHΔKu80, +IAA 24 hrs	-0.140982	-0.0727326	-6.1374	8.389e-10	***
	AP2XII-8-cKD, +IAA 24 hrs	Parent RHΔKu80, -IAA 6 hrs & +IAA 18 hrs	-0.171019	-0.0823995	-5.6048	2.085e-08	***
	AP2XII-8-cKD, -IAA 6 hrs & +IAA 18 hrs	Parent RHΔKu80, -IAA 24 hrs	-0.0894522	-0.0197793	-3.0728	0.002121	**
	AP2XII-8-cKD, -IAA 6 hrs & +IAA 18 hrs	Parent RHΔKu80, +IAA 24 hrs	-0.0918829	-0.00530546	-2.2002	0.02779	*
	AP2XII-8-cKD, -IAA 6 hrs & +IAA 18 hrs	Parent RHΔKu80, -IAA 6 hrs & +IAA 18 hrs	-0.120145	-0.0167473	-2.5949	0.009463	*
	Parent RHΔKu80, -IAA 24 hrs	Parent RHΔKu80, +IAA 24 hrs	-0.033472	0.0455151	0.29883	0.7651	ns
	Parent RHΔKu80, -IAA 24 hrs	Parent RHΔKu80, -IAA 6 hrs & +IAA 18 hrs	-0.0623956	0.034735	-0.55815	0.5767	ns
	Parent RHΔKu80, +IAA 24 hrs	Parent RHΔKu80, -IAA 6 hrs & +IAA 18 hrs	-0.0747966	0.0350929	-0.70815	0.4789	ns
	2C2B (z-test Summary)
	Object1	Object2	conf.low	conf.high	z-score	p-value	p-value.sig
	AP2XII-8-cKD, -IAA 24 hrs	AP2XII-8-cKD, +IAA 24 hrs	0.0612655	0.164727	4.2812	1.859e-05	***
	AP2XII-8-cKD, -IAA 24 hrs	AP2XII-8-cKD, -IAA 6 hrs & +IAA 18 hrs	0.0177231	0.125856	2.6024	0.009256	*
	AP2XII-8-cKD, -IAA 24 hrs	Parent RHΔKu80, -IAA 24 hrs	-0.0751537	0.0494047	-0.40517	0.6854	ns
	AP2XII-8-cKD, -IAA 24 hrs	Parent RHΔKu80, +IAA 24 hrs	-0.0376943	0.0847547	0.75327	0.4513	ns
	AP2XII-8-cKD, -IAA 24 hrs	Parent RHΔKu80, -IAA 6 hrs & +IAA 18 hrs	-0.10535	0.0511605	-0.67861	0.4974	ns
	AP2XII-8-cKD, +IAA 24 hrs	AP2XII-8-cKD, -IAA 6 hrs & +IAA 18 hrs	-0.0719008	-0.0105128	-2.6313	0.008507	*
	AP2XII-8-cKD, +IAA 24 hrs	Parent RHΔKu80, -IAA 24 hrs	-0.169433	-0.0823093	-5.6633	1.485e-08	***
	AP2XII-8-cKD, +IAA 24 hrs	Parent RHΔKu80, +IAA 24 hrs	-0.131506	-0.0474262	-4.171	3.032e-05	***
	AP2XII-8-cKD, +IAA 24 hrs	Parent RHΔKu80, -IAA 6 hrs & +IAA 18 hrs	-0.204456	-0.0757266	-4.2659	1.991e-05	***
	AP2XII-8-cKD, -IAA 6 hrs & +IAA 18 hrs	Parent RHΔKu80, -IAA 24 hrs	-0.130975	-0.038353	-3.5831	0.0003395	***
	AP2XII-8-cKD, -IAA 6 hrs & +IAA 18 hrs	Parent RHΔKu80, +IAA 24 hrs	-0.0931423	-0.00337664	-2.1074	0.03508	*
	AP2XII-8-cKD, -IAA 6 hrs & +IAA 18 hrs	Parent RHΔKu80, -IAA 6 hrs & +IAA 18 hrs	-0.165141	-0.032628	-2.9252	0.003443	**
	Parent RHΔKu80, -IAA 24 hrs	Parent RHΔKu80, +IAA 24 hrs	-0.0180927	0.0909022	1.3093	0.1904	ns
	Parent RHΔKu80, -IAA 24 hrs	Parent RHΔKu80, -IAA 6 hrs & +IAA 18 hrs	-0.0873324	0.0588921	-0.38121	0.703	ns
	Parent RHΔKu80, +IAA 24 hrs	Parent RHΔKu80, -IAA 6 hrs & +IAA 18 hrs	-0.122841	0.021591	-1.374	0.1694	ns
